# Genome-wide mapping of therapeutically-relevant SARS-CoV-2 RNA structures

**DOI:** 10.1101/2020.06.15.151647

**Authors:** Ilaria Manfredonia, Chandran Nithin, Almudena Ponce-Salvatierra, Pritha Ghosh, Tomasz K. Wirecki, Tycho Marinus, Natacha S. Ogando, Eric J. Snider, Martijn J. van Hemert, Janusz M. Bujnicki, Danny Incarnato

**Author notes:** Correspondence: Danny Incarnato, Janusz Bujnicki, Martijn J. van Hemert. These authors contributed equally to this work (Ilaria Manfredonia, Chandran Nithin, Almudena Ponce-Salvatierra, Pritha Ghosh, Tomasz K. Wirecki).

## Abstract

SARS-CoV-2 is a betacoronavirus with a linear single-stranded, positive-sense RNA genome of ∼30 kb, whose outbreak caused the still ongoing COVID-19 pandemic. The ability of coronaviruses to rapidly evolve, adapt, and cross species barriers makes the development of effective and durable therapeutic strategies a challenging and urgent need. As for other RNA viruses, genomic RNA structures are expected to play crucial roles in several steps of the coronavirus replication cycle. Despite this, only a handful of functionally conserved structural elements within coronavirus RNA genomes have been identified to date.

Here, we performed RNA structure probing by SHAPE-MaP to obtain a single-base resolution secondary structure map of the full SARS-CoV-2 coronavirus genome. The SHAPE-MaP probing data recapitulate the previously described coronavirus RNA elements (5′ UTR, ribosomal frameshifting element, and 3′ UTR), and reveal new structures. Secondary structure-restrained 3D modeling of highly-structured regions across the SARS-CoV-2 genome allowed for the identification of several putative druggable pockets. Furthermore, ∼8% of the identified structure elements show significant covariation among SARS-CoV-2 and other coronaviruses, hinting at their functionally-conserved role. In addition, we identify a set of persistently single-stranded regions having high sequence conservation, suitable for the development of antisense oligonucleotide therapeutics.

Collectively, our work lays the foundation for the development of innovative RNA-targeted therapeutic strategies to fight SARS-related infections.
