## Supplementary material for "Genome-wide mapping of therapeutically-relevant SARS-CoV-2 RNA structures": Table S1

### Sheet: Table S1
Oligo ID	Sequence	Target region	Tm	Set
SARS-CoV-2 For 5'-most	AAGGTTTATACCTTCCCAGGTAACA	12-585	59.45	1 (odd)
SARS-CoV-2 Rev #1	CAAGTGTCTCACCACTACGACC	12-585	60.6073
SARS-CoV-2 For #2	TTATGGTTGAGCTGGTAGCAGAAC	523-1035	60.8631	2 (even)
SARS-CoV-2 Rev #2	AAGGTGTCTGCAATTCATAGCTCTT	523-1035	60.8058
SARS-CoV-2 For #3	TGTATACTGCTGCCGTGAACAT	953-1438	60.0937	3 (odd)
SARS-CoV-2 Rev #3	TTATGGTATTCGGCAAGACTATGCT	953-1438	60.2216
SARS-CoV-2 For #4	GCATGTCACAATTCAGAAGTAGGAC	1386-1905	60.1638	4 (even)
SARS-CoV-2 Rev #4	GTACAACACGAGCAGCCTCT	1386-1905	60.0382
SARS-CoV-2 For #5	TGCCTGGAATATTGGTGAACAGAA	1829-2308	60.5082	5 (odd)
SARS-CoV-2 Rev #5	AAGAATGTCTGAACACTCTCCTTAATT	1829-2308	58.8399
SARS-CoV-2 For #6	TCTCAACCTGTGCTTGTGAAATTG	2227-2723	60.202	6 (even)
SARS-CoV-2 Rev #6	GCCTTTGAGTGTGAAGGTATTGTTT	2227-2723	60.2212
SARS-CoV-2 For #7	CCTTGCACCTAATATGATGGTAAC	2675-3186	57.4397	7 (odd)
SARS-CoV-2 Rev #7	CAGGTTGAAGAGCAGCAGAAG	2675-3186	59.1947
SARS-CoV-2 For #8	ATGGTACTGAAGATGATTACCAAGGT	3118-3629	59.8413	8 (even)
SARS-CoV-2 Rev #8	GCCGACAACATGAAGACAGTG	3118-3629	59.8046
SARS-CoV-2 For #9	TTAAGCGGACACAATCTTGCTAA	3585-4069	58.68	9 (odd)
SARS-CoV-2 Rev #9	TCTGGATGAAGATTGCCATTAATGT	3585-4069	58.8687
SARS-CoV-2 For #10	AAGCTTGTGTTGAAGAAGTTACAA	3970-4454	57.4906	10 (even)
SARS-CoV-2 Rev #10	TTCCACACAGACAGGCATTAA	3970-4454	57.4996
SARS-CoV-2 For #11	AAGAAATTCTTGGAACTGTTTCTTGG	4366-4845	58.7321	11 (odd)
SARS-CoV-2 Rev #11	TACCTAGTTGTGTAGATTGTCCAGA	4366-4845	58.7493
SARS-CoV-2 For #12	CACTTGCTGGTTCCTATAAAGATTGG	4789-5308	60.1834	12 (even)
SARS-CoV-2 Rev #12	GCAGTGGCAAGATAACAGTTGTTAT	4789-5308	60.1062
SARS-CoV-2 For #13	TGGAAATACCCACAAGTTAATGGTT	5238-5730	58.9213	13 (odd)
SARS-CoV-2 Rev #13	TACCATGCTTAAGTTCATACTGAGC	5238-5730	58.9509
SARS-CoV-2 For #14	TTGTTATGATGTCAGCACCACCT	5683-6189	60.2449	14 (even)
SARS-CoV-2 Rev #14	TATAATCAATAGCCACCACATCACCA	5683-6189	60.1834
SARS-CoV-2 For #15	GGTTATAAGAAACCTGCTTCAAGAGA	6108-6588	59.1205	15 (odd)
SARS-CoV-2 Rev #15	TAAGACTAGAATTGTCTACATAAGCAGC	6108-6588	59.1325
SARS-CoV-2 For #16	GGTTGGCCACACAGATCTAATG	6539-7020	59.3151	16 (even)
SARS-CoV-2 Rev #16	AAGCAGCGGTTGAGTAGATTAA	6539-7020	57.7978
SARS-CoV-2 For #17	ACTATTAAGTGTTTGCCTAGGTTCT	6974-7493	57.9827	17 (odd)
SARS-CoV-2 Rev #17	TGATGAATTACAACCGTCTACAACA	6974-7493	58.7754
SARS-CoV-2 For #18	CCCGATTTCAGCTATGGTTAGAATG	7397-7884	59.8199	18 (even)
SARS-CoV-2 Rev #18	TAGGCAATGAACCTTTAGTGTTATTAGC	7397-7884	59.9595
SARS-CoV-2 For #19	AAGACTTATGAAAGACATTCTCTCTCTCA	7803-8282	60.0835	1 (odd)
SARS-CoV-2 Rev #19	ACAACTATCGCCAGTAACTTCTATGT	7803-8282	60.1274
SARS-CoV-2 For #20	GCAAGGGTTTGTTGATTCAGATGTA	8186-8667	60.0481	2 (even)
SARS-CoV-2 Rev #20	GTTTAGACATGACATGAACAGGTGTT	8186-8667	60.0171
SARS-CoV-2 For #21	CAGTTAATTAAAGTTACACTTGTGTTCCT	8586-9104	58.9349	3 (odd)
SARS-CoV-2 Rev #21	AGCAACAGAACCTTCTAGTACATTG	8586-9104	59.0654
SARS-CoV-2 For #22	TGGTAAGCCAGTACCATATTGTTATG	9050-9552	59.0043	4 (even)
SARS-CoV-2 Rev #22	AACAGAGTACAGTGAATGACATAAGG	9050-9552	58.9002
SARS-CoV-2 For #23	GTGAATACAGTCATGTAGTTGCCTT	9487-10005	59.3562	5 (odd)
SARS-CoV-2 Rev #23	CTGAGTTACTGAAGTCATTGAGAGC	9487-10005	59.4236
SARS-CoV-2 For #24	GGATACAACTAGCTACAGAGAAGC	9935-10426	58.4748	6 (even)
SARS-CoV-2 Rev #24	GGTGAACCATTGTAACAAGCTAAC	9935-10426	58.542
SARS-CoV-2 For #25	CAGCCAATCCTAAGACACCTAAGTA	10339-10820	59.8712	7 (odd)
SARS-CoV-2 Rev #25	AAGAGGTCCTAGTATGTCAACATGG	10339-10820	59.8705
SARS-CoV-2 For #26	TGTGGCTATGAAGTACAATTATGAACC	10757-11249	59.7178	8 (even)
SARS-CoV-2 Rev #26	CCAACTAGCAGGCATATAGACCATA	10757-11249	59.8122
SARS-CoV-2 For #27	TTTGTTACCTTCTCTTGCCACTGTA	11189-11701	60.397	9 (odd)
SARS-CoV-2 Rev #27	ACACCAAGAGTCAGTCTAAAGTAGC	11189-11701	60.2791
SARS-CoV-2 For #28	TTGTACTTGTTACTTTGGCCTCTTT	11639-12124	59.1107	10 (even)
SARS-CoV-2 Rev #28	AGGGAACTAAACTCTGAGGCTATAG	11639-12124	59.1636
SARS-CoV-2 For #29	GCTGTAGACATAAACAAGCTTTGTG	12042-12543	59.1467	11 (odd)
SARS-CoV-2 Rev #29	AAGTAAATGTTGTACCATCACACGT	12042-12543	59.2388
SARS-CoV-2 For #30	GAACATAATACCTCTTACAACAGCAGC	12449-12929	60.4661	12 (even)
SARS-CoV-2 Rev #30	TGTGTCTGTAACAAACCTACAAGGT	12449-12929	60.3385
SARS-CoV-2 For #31	CCTAAGAGTGATGGAACTGGTACTAT	12861-13350	59.4484	13 (odd)
SARS-CoV-2 Rev #31	GGTCATTAGCACAAGTTGTAGGTATT	12861-13350	59.4019
SARS-CoV-2 For #32	GTACTGCCGTTGCCACATAGAT	13256-13740	60.7419	14 (even)
SARS-CoV-2 Rev #32	TTAGCAACAGCTGGACAATCCTTAA	13256-13740	60.7475
SARS-CoV-2 For #33	AGACACACTTTCTCTAACTACCAACA	13667-14153	59.9022	15 (odd)
SARS-CoV-2 Rev #33	AATCTACAACAGGAACTCCACTACC	13667-14153	60.0465
SARS-CoV-2 For #34	TCAAGATCTCAATGGTAACTGGTATGA	14074-14576	59.8743	16 (even)
SARS-CoV-2 Rev #34	CAGCAGCATACACAAGTAATTCCTT	14074-14576	59.8755
SARS-CoV-2 For #35	GGTGTTGTACATAATCAGGATGTAA	14501-15019	56.907	17 (odd)
SARS-CoV-2 Rev #35	TTGATCCTCATAACTCATTGAATCAT	14501-15019	56.7803
SARS-CoV-2 For #36	AAGTCATCGTCAACAACCTAGACAA	14922-15401	60.4528	18 (even)
SARS-CoV-2 Rev #36	AACGGTGTGACAAGCTACAACA	14922-15401	60.6785
SARS-CoV-2 For #37	CCTCACTTGTTCTTGCTCGC	15348-15867	59.4853	1 (odd)
SARS-CoV-2 Rev #37	TTAGTAAGGTCAGTCTCAGTCCAAC	15348-15867	59.7567
SARS-CoV-2 For #38	GGTCTAGTGGCTAGCATAAAGAACT	15767-16283	60.1634	2 (even)
SARS-CoV-2 Rev #38	ATGAAGTCTGTGAATTGCAAAGAACA	15767-16283	60.1834
SARS-CoV-2 For #39	TATGTACACACCGCATACAGTCTTA	16216-16733	59.6424	3 (odd)
SARS-CoV-2 Rev #39	GTAATTCTCTGTCAGACAGCACTTC	16216-16733	59.6526
SARS-CoV-2 For #40	TGTCTTATGGTATTGCTACTGTACGT	16683-17177	59.9041	4 (even)
SARS-CoV-2 Rev #40	CATGAGAGCAAGCTGTATACACTATG	16683-17177	59.6345
SARS-CoV-2 For #41	CCTGGTACTGGTAAGAGTCATT	17093-17578	56.9051	5 (odd)
SARS-CoV-2 Rev #41	AGGACAACGCCGACAAGTTC	17093-17578	60.879
SARS-CoV-2 For #42	AACTATAGGTCCAGACATGTTCCT	17533-18041	58.7187	6 (even)
SARS-CoV-2 Rev #42	AAGTTGCCACATTCCTACGTG	17533-18041	58.8488
SARS-CoV-2 For #43	AGAGACCTTTATGACAAGTTGCAAT	17978-18494	58.9936	7 (odd)
SARS-CoV-2 Rev #43	TGAGGTGTTTAAATTGATCTCCAGG	17978-18494	59.0542
SARS-CoV-2 For #44	CCTACAGGTTATGTTGATACACCTAAT	18407-18926	58.5704	8 (even)
SARS-CoV-2 Rev #44	TAGTCCAGTCAACACGCTTAACA	18407-18926	59.9316
SARS-CoV-2 For #45	GTAATGCACATGTAGCTAGTTGTGA	18840-19334	59.4193	9 (odd)
SARS-CoV-2 Rev #45	CTGGTGTGTGGAATGCATGTT	18840-19334	59.3851
SARS-CoV-2 For #46	AGTGCTATCTAACCTTAACTTGCCT	19258-19754	59.8101	10 (even)
SARS-CoV-2 Rev #46	ACAATTCTACATCAACACCATCAACTT	19258-19754	59.7687
SARS-CoV-2 For #47	AATAAGGGACACTTTGATGGACAAC	19658-20139	59.5231	11 (odd)
SARS-CoV-2 Rev #47	GCTTCTCCAATTAATGTGACTCCAT	19658-20139	59.4081
SARS-CoV-2 For #48	GTAGGTCCCAAACAAGCTAGTCTTA	20090-20589	60.0468	12 (even)
SARS-CoV-2 Rev #48	GTCACTTTGACAACCTTAGAAACTACA	20090-20589	59.7207
SARS-CoV-2 For #49	TCTAAGTGTGTGTGTTCTGTTATTGA	20489-20970	58.7307	13 (odd)
SARS-CoV-2 Rev #49	TCATTAAGATCTGAATCGACAAGCA	20489-20970	58.6595
SARS-CoV-2 For #50	AAGGAGTTGCACCAGGTACA	20892-21392	58.8632	14 (even)
SARS-CoV-2 Rev #50	AATAGGAAGACAACTGAATTGGATT	20892-21392	56.736
SARS-CoV-2 For #51	ATAGATGGTTATGTCATGCATGC	21320-21808	57.1078	15 (odd)
SARS-CoV-2 Rev #51	AACCTCTTAGTACCATTGGTCC	21320-21808	57.1611
SARS-CoV-2 For #52	ATTCAACTCAGGACTTGTTCTTACC	21718-22206	59.0016	16 (even)
SARS-CoV-2 Rev #52	AATTAATAGGCGTGTGCTTAGAATA	21718-22206	56.729
SARS-CoV-2 For #53	AGGGAATTTGTGTTTAAGAATATTGATGGT	22140-22643	60.3005	17 (odd)
SARS-CoV-2 Rev #53	TCTCTTCCTGTTCCAAGCATAAACA	22140-22643	60.456
SARS-CoV-2 For #54	TCCTAATATTACAAACTTGTGCCCT	22559-23067	58.2726	18 (even)
SARS-CoV-2 Rev #54	GTTGGAAACCATATGATTGTAAAGGAA	22559-23067	58.4722
SARS-CoV-2 For #55	CTATCAGGCCGGTAGCACAC	22988-23471	60.2495	1 (odd)
SARS-CoV-2 Rev #55	CCAAGTAGGAGTAAGTTGATCTGCA	22988-23471	60.3376
SARS-CoV-2 For #56	CAGGGTGTTAACTGCACAGAAGTC	23409-23899	59.8469	2 (even)
SARS-CoV-2 Rev #56	TTGTCTTGTTCAACAGCTATTCCAG	23409-23899	59.7607
SARS-CoV-2 For #57	TGATTCAACTGAATGCAGCAATCTT	23804-24320	60.0476	3 (odd)
SARS-CoV-2 Rev #57	GAGAACATTCTGTGTAACTCCAATACC	23804-24320	59.9353
SARS-CoV-2 For #58	GTGCTGCATTACAAATACCATTTGC	24244-24725	60.2205	4 (even)
SARS-CoV-2 Rev #58	GGACATAAGATGATAGCCCTTTCCA	24244-24725	60.2219
SARS-CoV-2 For #59	TCAGAGTGTGTACTTGGACAATCAA	24660-25178	60.1634	5 (odd)
SARS-CoV-2 Rev #59	TTCTTGGAGATCGATGAGAGATTCATT	24660-25178	60.202
SARS-CoV-2 For #60	CCTCAATGAGGTTGCCAAGAATT	25127-25624	59.4873	6 (even)
SARS-CoV-2 Rev #60	GGAGAGTGCTAGTTGCCATCT	25127-25624	59.5158
SARS-CoV-2 For #61	TTATTGTTGGCGTTGCACTTCTT	25539-26045	59.9325	7 (odd)
SARS-CoV-2 Rev #61	ACAGCTGGTAATAGTCTGAAGTGAA	25539-26045	59.7538
SARS-CoV-2 For #62	CCAGATTGGTGGTTATACTGAAA	25954-26468	56.2509	8 (even)
SARS-CoV-2 Rev #62	CAGGAACTCTAGAAGAATTCAGATT	25954-26468	56.3677
SARS-CoV-2 For #63	TGCGTACTGCTGCAATATTGTTAAC	26374-26877	60.6726	9 (odd)
SARS-CoV-2 Rev #63	TTCTGGATTGAATGACCACATGGAA	26374-26877	60.7514
SARS-CoV-2 For #64	AATGGCTTGTCTTGTAGGCTTGAT	26781-27260	60.8121	10 (even)
SARS-CoV-2 Rev #64	TTAGTAATATCTCTGCTATAGTAACCTGAA	26781-27260	57.7311
SARS-CoV-2 For #65	TTGCTTGTACAGTAAGTGACAACAG	27187-27687	59.7067	11 (odd)
SARS-CoV-2 Rev #65	TCTTGAACTTCCTCTTGTCTGATGA	27187-27687	59.6946
SARS-CoV-2 For #66	TCTATCAGTTACGTGCCAGATCAG	27624-28138	59.9631	12 (even)
SARS-CoV-2 Rev #66	AATTACCGATATCGATGTACTGAATGG	27624-28138	59.2401
SARS-CoV-2 For #67	AATTGAATTGTGCGTGGATGAGG	28074-28555	60.1194	13 (odd)
SARS-CoV-2 Rev #67	GTAGCTCTTCGGTAGTAGCCAATT	28074-28555	60.2021
SARS-CoV-2 For #68	AAGGCGTTCCAATTAACACCAATAG	28492-28976	60.1059	14 (even)
SARS-CoV-2 Rev #68	CTCAAGCTGGTTCAATCTGTCAAG	28492-28976	60.0834
SARS-CoV-2 For #69	CGGTGATGCTGCTCTTGCTT	28925-29440	61.3038	15 (odd)
SARS-CoV-2 Rev #69	TGTCTCTGCGGTAAGGCTTGA	28925-29440	61.4366
SARS-CoV-2 For #70	CTGAATAAGCATATTGACGCATACA	29340-29880	57.8792	16 (even)
SARS-CoV-2 Rev 3'-most	GTCATTCTCCTAAGAAGCTATTAAAATC	29340-29880	56.76
