## Supplementary material for "Genome-wide mapping of therapeutically-relevant SARS-CoV-2 RNA structures": Table S2

### Sheet: Table S2
			Conservation
From	To	Sequence	SARS-CoV	MERS-CoV	other Beta-CoV	all other CoV
25	60	AACAAACCAACCAACTTTCGATCTCTTGTAGATCT	0.724737	0.568802	0.393743	0.00621941
496	539	ACTGCACCTCATGGTCATGTTATGGTTGAGCTGGTAGCAGAAC	0.632997	0.5423	0.319116	0.105036
871	896	GACCTTCTAGCACGTGCTGGTAAAG	0.694049	0.690255	0.165932	0.219396
1728	1794	GGAAACTGTGAAAGGTTTGGATTATAAAGCATTCAAACAAATTGTTGAATCCTGTGGTAATTTTAA	0.714514	0.373081	0.157494	0.299606
2089	2132	ACTTCGCAGTGGCTAACTAACATCTTTGGCACTGTTTATGAAA	0.724186	0.453979	0.278301	0.316152
2415	2487	CAGAAAGTGTGTTAAATCCAGAGAAGAAACTGGCCTACTCATGCCTCTAAAAGCCCCAAAAGAAATTATCTT	0.620948	0.356554	0.283427	0.197345
2526	2580	GGAAGTTGTCTTGAAAACTGGTGATTTACAACCATTAGAACAACCTACTAGTGA	0.604789	0.527143	0.363449	0.00400505
2631	2666	GTTGCTCGAAATCAAAGACACAGAAAAGTACTGTG	0.692158	0.471431	0.366822	0.23451
3184	3226	GAGCAAGAAGAAGATTGGTTAGATGATGATAGTCAACAAACT	0.645516	0.65348	0.308233	0.137907
3344	3379	GTTTTAGTGGTTATTTAAAACTTACTGACAATGTA	0.878601	0.554864	0.455743	0.329176
4017	4043	AAACTTGTTACTTTATATTGACATTA	0.572321	0.333202	0.130309	0.362771
4471	4500	CAGCGTAAATATAAGGGTATTAAAATACA	0.824966	0.433215	0.0301517	0.278817
4531	4559	TACTTTTACACCAGTAAAACAACTGTAG	0.7511	0.206897	0.239405	0.3246
4725	4787	TGGTTATCTTACTTCTTCTTCTAAAACACCTGAAGAACATTTTATTGAAACCATCTCACTTG	0.702855	0.142857	0.230054	0.285925
4869	4907	ATATTACACTAGTAATCCTACCACATTCCACCTAGATG	0.546375	0.205037	0.342407	0.236433
4946	4987	CTTTGAGAGAAGTGAGGACTATTAAGGTGTTTACAACAGTA	0.720557	0.336129	0.448081	0.333218
5064	5106	TGGAGCTGATGTTACTAAAATAAAACCTCATAATTCACATGA	0.763422	0.604568	0.573917	0.295729
5777	5811	ATATAACTTCTAAAGAAACTTTGTATTGCATAGA	0.741681	0.489375	0.352381	0.15491
6026	6066	CAAACGCAAGCTTCGATAATTTTAAGTTTGTATGTGATAA	0.678109	0.485982	0.451954	0.00219321
6495	6529	TAAACCAGCAAATAATAGTTTAAAAATTACAGAA	0.697707	0.571429	0.348521	0.271592
6786	6817	TTTATTGCTACAATTGTGTACTTTTACTAGA	0.858282	0.405916	0.44654	0.262259
6908	6944	TTAATTATTTGAAGTCACCTAATTTTTCTAAACTGA	0.857302	0.405598	0.379926	0.254041
7165	7202	TATCCTTCTTTAGAAACTATACAAATTACCATTTCAT	0.732294	0.523319	0.394428	0.315758
8727	8785	ATCTACAGATACTTGTTTTGCTAACAAACATGCTGATTTTGACACATGGTTTAGCCAG	0.861547	0.628446	0.567237	0.46268
9128	9174	TGCTCATGGATGGCTCTATTATTCAATTTCCTAACACCTACCTTGA	0.809999	0.510638	0.475396	0.309737
9558	9611	CTCATTCTTACCTGGTGTTTATTCTGTTATTTACTTGTACTTGACATTTTATC	0.723899	0.482009	0.562218	0.432151
10177	10213	GTGATCTGCACCTCTGAAGACATGCTTAACCCTAAT	0.809254	0.648649	0.635314	0.318632
10698	10724	AGACAGGTGGTTTCTCAATCGATTTA	0.808261	0.444444	0.453799	0.227028
11543	11587	TTATGTGTGTTGAGTATTGCCCTATTTTCTTCATAACTGGTAAT	0.778144	0.466588	0.311894	0.301254
11606	11661	TAGTTTATTGTTTCTTAGGCTATTTTTGTACTTGTTACTTTGGCCTCTTTTGTTT	0.839212	0.626716	0.607458	0.477929
12597	12651	TAGTGAAATTAGTATGGACAATTCACCTAATTTAGCATGGCCTCTTATTGTAAC	0.881182	0.563507	0.452089	0.368596
13927	13954	ATGATTTTGTAGAAAACCCAGATATAT	0.756173	0.677046	0.768775	0.575998
14239	14319	AGTGGGATTTGTTAAAATATGACTTCACGGAAGAGAGGTTAAAACTCTTTGACCGTTATTTTAAATATTGGGATCAGACA	0.844434	0.691446	0.599463	0.61405
15497	15521	AACTGCTTATGCTAATAGTGTTTT	0.955226	0.837295	0.808811	0.737791
15724	15752	CTGTTGTGTGTTTCAATAGCACTTATGC	0.690365	0.689655	0.66378	0.627266
15782	15824	CTTTAAGTCAGTTCTTTATTATCAAAACAATGTTTTTATGTC	0.904967	0.790615	0.76051	0.693899
16414	16441	TGACTCAACTTTACTTAGGAGGTATGA	0.852146	0.785714	0.701227	0.68133
16557	16601	GCAATTGCAACATGTGACTGGACAAATGCTGGTGATTACATTTT	0.819204	0.644286	0.644901	0.584443
16644	16679	ACGCTCAAAGCTACTGAGGAGACATTTAAACTGTC	0.886031	0.63879	0.661609	0.597599
16768	16820	GAAATTATGTCTTTACTGGTTATCGTGTAACTAAAAACAGTAAAGTACAAAT	0.902089	0.811321	0.733162	0.683037
17284	17311	CAACATTAGAACAGTATGTCTTTTGTA	0.855967	0.571429	0.558842	0.565911
17478	17515	GGCACACTAGAACCAGAATATTTCAATTCAGTGTGTA	0.943145	0.763158	0.707667	0.505876
17638	17663	CAGCTCAATGCTTTAAAATGTTTTA	0.883507	0.772789	0.63261	0.50701
18203	18240	CTCTATGATGGGTTTTAAAATGAATTATCAAGTTAAT	0.921269	0.631766	0.626865	0.49865
18948	19014	AAGATTAATGCGGCTTGTAGAAAGGTTCAACACATGGTTGTTAAAGCTGCATTATTAGCAGACAAA	0.752472	0.566952	0.579832	0.443321
19159	19193	CTGACAAATTCACAGATGGTGTATGCCTATTTTG	0.777425	0.656228	0.648668	0.583309
19881	19918	TACAAAAGAGATGCTCCAGCACATATATCTACTATTG	0.846545	0.473403	0.452624	0.433853
20229	20255	AAACCCAGGAGTCAAATGGAAATTGA	0.739521	0.555556	0.575787	0.599253
20795	20885	ATATACTCAACTGTGTCAATATTTAAACACATTAACATTAGCTGTACCCTATAATATGAGAGTTATACATTTTGGTGCTGGTTCTGATAA	0.877402	0.802354	0.784464	0.673069
21289	21313	ATCTTGGCAAACCACGCGAACAAA	0.795885	0.438577	0.484934	0.383512
21733	21768	TTCTTTTCCAATGTTACTTGGTTCCATGCTATACA	0.713077	0.557335	0.268845	0.124053
22221	22249	TTCGGCTTTAGAACCATTGGTAGATTTG	0.552717	0.448276	0.299205	0.275841
23146	23205	AAGTCTACTAATTTGGTTAAAAACAAATGTGTCAATTTCAACTTCAATGGTTTAACAGG	0.668519	0.530486	0.477019	0.421545
23289	23336	CCGTGATCCACAGACACTTGAGATTCTTGACATTACACCATGTTCTT	0.715621	0.458037	0.403023	0.383336
23711	23738	ATTTTACTATTAGTGTTACCACAGAAA	0.751911	0.57181	0.578823	0.594124
24319	24347	CAAAAATTGATTGCCAACCAATTTAATA	0.791117	0.724138	0.69725	0.57986
24477	24501	AATTTCAAGTGTTTTAAATGATAT	0.906996	0.480142	0.501145	0.589668
24881	24925	GGAATTTTTATGAACCACAAATCATTACTACAGACAACACATTT	0.817193	0.48707	0.458182	0.445128
25019	25048	ATAAATATTTTAAGAATCATACATCACCA	0.82963	0.633333	0.710328	0.399155
25170	25208	TGGAAAGTATGAGCAGTATATAAAATGGCCATGGTACA	0.816398	0.717949	0.732897	0.561735
25325	25353	AATTTGATGAAGACGACTCTGAGCCAGT	0.868171	0.587189	0.30599	0.0987659
26278	26323	TAATAGTTAATAGCGTACTTCTTTTTCTTGCTTTCGTGGTATTCT	0.994543	0.391304	0.410202	0.223085
26999	27024	GACATCAAGGACCTGCCTAAAGAAA	0.882399	0.346017	0.46216	0.008449
27113	27138	CGCTACAGGATTGGCAACTATAAAT	0.870687	0.577197	0.488874	0.0136252
27271	27320	TTTCCATTTGGAATCTTGATTACATCATAAACCTCATAATTAAAAATTT	0.660988	0.499858	0.103789	0.0411587
27486	27532	AAAGAACCTTGCTCTTCTGGAACATACGAGGGCAATTCACCATTTC	0.928202	0.510941	0.165558	0.221305
27902	27930	CTTGTTTTCTTAGGAATCATCACAACTG	0.391088	0.517241	0.0217226	0.18078
28037	28074	GTAGGAGCTAGAAAATCAGCACCTTTAATTGAATTGT	0.302253	0.368421	0.0217946	0.0518375
28671	28697	TGCAACTGAGGGAGCCTTGAATACAC	0.985673	0.443654	0.488389	0.547621
29068	29100	AAAGCATACAATGTAACACAAGCTTTCGGCAG	0.724779	0.540602	0.554977	0.363344
29288	29365	TGGATGACAAAGATCCAAATTTCAAAGATCAAGTCATTTTGCTGAATAAGCATATTGACGCATACAAAACATTCCCA	0.881872	0.536591	0.498042	0.327855
